# Diverse phenotypic responses and phosphate content in foxtail millet genotypes under greenhouse and field conditions

**DOI:** 10.1101/607515

**Authors:** S. Antony Ceasar, M. Ramakrishnan, K. K. Vinod, G. Victor Roch, Hari D. Upadhyaya, Alison Baker, S. Ignacimuthu

## Abstract

Phosphorous (P) is an important macronutrient for the growth of all agricultural crops. This study reports phenotype analysis for P responses in field (two different seasons, monsoon and summer) and greenhouse, using 54 genotypes of foxtail millet (*Setaria italica*) under P-fertilized (P+) and unfertilized (P-) conditions. Variation was seen for plant height, leaf number and length, tillering ability and seed yield traits. Genotypes ISe 1234 and ISe 1541 were P+ responders, and the genotypes ISe 1181, ISe 1655, ISe 783 and ISe 1892 tend more towards low P tolerance for total seed yield. Genotypes that performed well under P-conditions were almost as productive as genotypes that performed well under P+ conditions suggesting some genotypes are well adapted to nutrient-poor soils. In the greenhouse, significant variation was seen for root hair density and root hair number and for fresh and dry weights of shoot and root under P-stress. However, there was not much difference in the shoot and root total P and inorganic phosphate (Pi) levels of five selected high and low responding genotypes. In the root and leaf tissues, total P and Pi contents of five high responding genotypes were higher than the five low responding genotypes.

**Highlight:** Enormous phenotypic and phosphate content variation of foxtail millet under low-phosphate supply in greenhouse and natural field conditions identifies genotypic plasticity for future breeding for improved P use efficiency.
