## Supplementary table S3 for "Diverse phenotypic responses and phosphate content in foxtail millet genotypes under greenhouse and field conditions"

### Sheet: Mean difference
Supplementary Table S3. The raw data, the difference in mean values and plasticity analysis between Pi fertilized (P+) and unfertilized (P-) treatments of seedlings grown in natural field condition.
		H-PH	H-NPT	H-NL	H-LL	H-LF	H-NC	H-SPC	H-TSE		L-PH	L-NPT	L-NL	L-LL	L-LF	L-NC	L-SPC	L-TSE		dPH	dNPT	dNL	dLL	dLF	dNC	dSPC	dTSE
1	ISe2	127.667	13.6667	7.33333	30.205	19.7583	62.8333	30.8333	17.81	ISe2	71.6667	5.66667	5.83333	19.5683	15.2517	53.1667	50.8333	8.75	ISe2	78.1395	141.176	25.7143	54.3565	29.5487	18.1818	-39.3443	103.543
2	ISe96	153.667	10.6667	8.16667	32.6717	14.9417	67.5	28.1667	14.0683	ISe96	127.333	4.33333	8.83333	33.865	20.7417	75.1667	26.5	20.7717	ISe96	20.6806	146.154	-7.54717	-3.5238	-27.963	-10.1996	6.28931	-32.2715
3	ISe132	142.833	10.6667	8.16667	35.8617	23.2533	82	29.5	28.4783	ISe132	129.5	3.66667	9.33333	38.2517	19.785	71.3333	38.5	18.1067	ISe132	10.296	190.909	-12.5	-6.24809	17.5301	14.9533	-23.3766	57.2809
4	ISe254	133.333	8	7.83333	25.8717	16.545	61.3333	26.1667	14.9	ISe254	118	8.5	9	29.4667	13.735	68.8333	33	14.565	ISe254	12.9944	-5.88235	-12.963	-12.2002	20.4587	-10.8959	-20.7071	2.30003
5	ISe375	129.667	6.16667	8.5	27.45	10.0517	82.1667	49	21.98	ISe375	106.333	3.83333	9.33333	28.8333	10.8	96.3333	79.8333	25.9083	ISe375	21.9436	60.8696	-8.92857	-4.79769	-6.92901	-14.7059	-38.6221	-15.1624
6	ISe376	120.5	4.66667	7.5	28.0933	10.2317	78.8333	113.167	22.4267	ISe376	116.333	3.16667	10.1667	26.0933	11.56	84.5	71.3333	29.0683	ISe376	3.58166	47.3684	-26.2295	7.66479	-11.4908	-6.70611	58.6449	-22.8485
7	ISe388	121.5	8.83333	7.83333	29.975	19.43	74.6667	50.8333	15.0933	ISe388	110.667	6.16667	10.5	25.615	17.2917	75.8333	27.3333	10.0383	ISe388	9.78916	43.2432	-25.3968	17.0213	12.3663	-1.53846	85.9756	50.357
8	ISe480	132.667	9.66667	8.33333	28.7017	16.7917	67.8333	67	16.0183	ISe480	124.167	8	11	35.8767	16.0333	64.6667	39.6667	15.3867	ISe480	6.84564	20.8333	-24.2424	-19.9991	4.72973	4.89691	68.9076	4.10529
9	ISe507	136.333	11.5	8.16667	28.7483	14.99	67	37.3333	11.7183	ISe507	124.667	7.66667	10.6667	31.57	16.8733	71.1667	23.6667	13.3967	ISe507	9.35829	50	-23.4375	-8.93781	-11.1616	-5.8548	57.7465	-12.528
10	ISe663	130.333	11.5	7.66667	31.49	17.685	69.1667	29	11.2217	ISe663	131.167	13.3333	10.6667	32.5633	20.4467	79	28.3333	17.9283	ISe663	-0.635324	-13.75	-28.125	-3.29614	-13.5067	-12.4473	2.35294	-37.4082
11	ISe710	123.667	11	8.33333	27.5883	18.0367	76.8333	34.5	14.875	ISe710	114.833	10.1667	10	25.235	16.9283	74.3333	26.6667	15.6783	ISe710	7.69231	8.19672	-16.6667	9.32567	6.54721	3.36323	29.375	-5.12384
12	ISe719	125	7.33333	6.5	32.8683	6.6	34.8333	23.3333	2.845	ISe719	76.8333	7.83333	8.33333	16.7667	8.19667	43.3333	16.6667	2.61	ISe719	62.6898	-6.38298	-22	96.0338	-19.4795	-19.6154	40	9.00383
13	ISe745	130.667	8	8.5	35.335	15.965	57.8333	24	16.7983	ISe745	116.667	4.16667	8	38.3367	13.9733	59.3333	41.57	18.5217	ISe745	12	92	6.25	-7.82975	14.2533	-2.52809	-42.2661	-9.30442
14	ISe748	110.5	3.66667	6.83333	35.5667	19.3067	56.3333	54.6667	14.2633	ISe748	134	0.5	13	34.5683	11.85	94.1667	34.17	6.81167	ISe748	-17.5373	633.333	-47.4359	2.888	62.9255	-40.177	59.9844	109.396
15	ISe751	105.667	6.33333	8.16667	31.6083	12.1367	63.3333	46.7467	12.315	ISe751	129	1.83333	10.1667	51.0033	16.6883	68.1667	40.3117	11.42	ISe751	-18.0879	245.455	-19.6721	-38.0269	-27.2745	-7.09046	15.9631	7.83713
16	ISe783	144.167	5.83333	8.5	31.6717	17.3183	68	35.0383	8.17833	ISe783	131.333	4.16667	10.1667	30.8	14.2133	40	30.1667	16.09	ISe783	9.77157	40	-16.3934	2.83009	21.8457	70	16.1492	-49.1713
17	ISe869	144.333	10	8.83333	33.0633	18.9517	78.6667	24.3333	11.0383	ISe869	140.833	8.66667	9.16667	29.2133	18.455	73.6667	41.5	12.6633	ISe869	2.48521	15.3846	-3.63636	13.1789	2.69123	6.78733	-41.3655	-12.8323
18	ISe907	131	10.6667	8.33333	39.865	18.7683	80.5	40.1267	15.9133	ISe907	134.167	4.66667	9.5	29.0383	17.7533	63.6667	29.52	14.8217	ISe907	-2.36025	128.571	-12.2807	37.284	5.71724	26.4398	35.9304	7.36534
19	ISe909	124.167	10.8333	11.3333	27.0933	19.8517	70.6667	39.8333	19.75	ISe909	110.667	7.16667	9.5	25.2667	15.33	58.1667	33.8333	14.445	ISe909	12.1988	51.1628	19.2982	7.22955	29.4955	21.49	17.734	36.7255
20	ISe963	140.5	8.83333	9	32.82	20.4733	60.6667	30.1667	14.765	ISe963	129.833	6.16667	9.66667	27.31	16.7833	65	22.6667	13.7783	ISe963	8.21566	43.2432	-6.89655	20.1758	21.9861	-6.66667	33.0882	7.161
21	ISe995	125.333	11.5	8.5	29.7017	16.715	67	37	18.92	ISe995	129	6.5	9.16667	30.68	15.75	65.8333	28.5	15.445	ISe995	-2.84238	76.9231	-7.27273	-3.18883	6.12698	1.77215	29.8246	22.4992
22	ISe1037	114.667	11.3333	7.16667	25.1083	13.3067	53.8333	22.2583	3.28333	ISe1037	68.3333	4.83333	7.33333	19.225	8.90333	45.3333	10.8333	4.27833	ISe1037	67.8049	134.483	-2.27273	30.6025	49.4571	18.75	105.462	-23.2567
23	ISe1151	130.333	8	8.83333	33.5183	18.055	66.6667	32	6.07667	ISe1151	96.5	5.83333	8.66667	28.5617	17.13	67.5	11.6667	11.3367	ISe1151	35.0604	37.1429	1.92308	17.3543	5.39988	-1.23457	174.286	-46.3981
24	ISe1161	107.667	9.16667	6.66667	21.3367	13.65	53.3333	29.5	5.98	ISe1161	129.5	6.33333	9.66667	33.3367	17.56	67.3333	28.1667	8.44167	ISe1161	-16.8597	44.7368	-31.0345	-35.9964	-22.2665	-20.7921	4.73373	-29.1609
25	ISe1181	126.167	7	8.33333	31.4567	21.235	68	21.5	8.26833	ISe1181	101.5	2	8	26.8217	14.82	47.8333	100.667	28.595	ISe1181	24.3021	250	4.16667	17.2808	43.2861	42.1603	-78.6424	-71.0847
26	ISe1209	128.167	11.6667	8.83333	33.065	19.1433	64.1667	36.8333	13.4383	ISe1209	91.6667	4.5	8.5	24.8633	7.365	40.3333	21.8333	5.68667	ISe1209	39.8182	159.259	3.92157	32.987	159.923	59.0909	68.7023	136.313
27	ISe1234	93.6667	4.66667	6.16667	22.8583	9.02833	41.5	22.3333	28.2617	ISe1234	72.6667	5.16667	6.33333	18.63	8.885	48.3333	11.3333	3.84167	ISe1234	28.8991	-9.67742	-2.63158	22.6964	1.61321	-14.1379	97.0588	635.662
28	ISe1254	130.667	7.66667	7.83333	33.4283	20.9633	85.8333	39.5	15.005	ISe1254	114.333	10.8333	8	27.5667	17.375	61.1667	25.8333	13.1367	ISe1254	14.2857	-29.2308	-2.08333	21.2636	20.6523	40.327	52.9032	14.2223
29	ISe1269	145.667	8	8.33333	34.0767	19.0333	63	57.8333	12.9967	ISe1269	72	7.16667	8.5	29.0867	15.0517	58.3333	16.1667	7.86	ISe1269	102.315	11.6279	-1.96078	17.1556	26.4533	8	257.732	65.352
30	ISe1299	83.1667	7.5	6.83333	22.5417	10.0317	47.8333	12.8333	2.96667	ISe1299	68	8.16667	6.66667	20.985	6.225	56	24.5	2.38167	ISe1299	22.3039	-8.16327	2.5	7.418	61.1513	-14.5833	-47.619	24.5626
31	ISe1302	104.167	9.83333	6.16667	19.4533	13.9	64.1667	19.8333	6.51167	ISe1302	80	5.16667	6.5	18.15	10.01	40.5	14.6667	3.03667	ISe1302	30.2083	90.3226	-5.12821	7.1809	38.8611	58.4362	35.2273	114.435
32	ISe1305	118.333	4.66667	5.5	22.8717	16.5717	63	31.8333	9.48667	ISe1305	113	9.16667	8	27.01	11.1017	51	15.6667	6.845	ISe1305	4.71976	-49.0909	-31.25	-15.3215	49.2719	23.5294	103.191	38.5926
33	ISe1320	136	9.66667	7	31.5317	18.485	71.8333	26.8333	12.99	ISe1320	150	8.5	9.83333	33.0183	17.91	72	24.6667	11.4483	ISe1320	-9.33333	13.7255	-28.8136	-4.50255	3.2105	-0.231481	8.78378	13.4663
34	ISe1335	84.3333	5	5.16667	12.5233	6.41167	29.6667	32	2.93667	ISe1335	66.8333	5	5.16667	11.5117	5.96	33.8333	32.5	2.28167	ISe1335	26.1845	0	-1.71906e-14	8.78819	7.5783	-12.3153	-1.53846	28.7071
35	ISe1338	129.667	9.33333	8.16667	32.33	15.9	64.6667	34.8333	11.675	ISe1338	140.833	11.1667	10.1667	33.6833	15.6483	66.6667	21.6667	13.36	ISe1338	-7.92899	-16.4179	-19.6721	-4.01781	1.60826	-3	60.7692	-12.6123
36	ISe1354	134.5	8.5	7.33333	23.135	16.865	59.3333	38.6667	17.13	ISe1354	114.833	7.33333	7.66667	28.3983	13.625	61	37.6667	10.785	ISe1354	17.1263	15.9091	-4.34783	-18.534	23.7798	-2.73224	2.65487	58.8317
37	ISe1387	173.167	6.66667	11.6667	48.2567	27.63	152.667	90	30.515	ISe1387	146.333	4.5	10.5	47.7117	23.9283	142.333	49.87	25.1533	ISe1387	18.3371	48.1481	11.1111	1.14228	15.4698	7.25995	80.4692	21.3159
38	ISe1468	125.5	7	6.33333	31.3817	17.1733	72.3333	62.8333	12.2517	ISe1468	119.167	4.66667	9.33333	27.2833	14.6633	69.3333	46.8333	9.16667	ISe1468	5.31469	50	-32.1429	15.0214	17.1175	4.32692	34.1637	33.6545
39	ISe1474	142	4.66667	7.66667	33.3917	14.19	68.5	31.6667	10.0033	ISe1474	120.5	3.33333	8.66667	38.265	12.1683	54.8333	20.5	6.93667	ISe1474	17.8423	40	-11.5385	-12.7357	16.6142	24.924	54.4715	44.2095
40	ISe1541	150.167	3.83333	10.1667	51.6	18.0783	63.6667	99.8333	17.6767	ISe1541	124.5	5.5	11.1667	44.595	20.6917	109.167	8.76833	3.49333	ISe1541	20.6158	-30.303	-8.95522	15.708	-12.6299	-41.6794	1038.57	406.011
41	ISe1563	104.833	5.66667	7.16667	23.4133	14.8183	62.1667	46.8333	10.7933	ISe1563	84.1667	4.66667	6.5	19.3783	8.31333	41	22	3.7	ISe1563	24.5545	21.4286	10.2564	20.8222	78.2478	51.626	112.879	191.712
42	ISe1610	125.667	7.66667	8.66667	28.755	15.3017	77.3333	34.3333	13.01	ISe1610	122.667	5.66667	8.33333	37.675	15.2617	69.6667	56	21.1217	ISe1610	2.44565	35.2941	4	-23.6762	0.262095	11.0048	-38.6905	-38.4045
43	ISe1655	130.667	5.5	8	26.3633	16.1333	70.6667	76.1667	9.52333	ISe1655	134.167	3.16667	6.83333	24.945	11.4467	61.6667	18.6667	20.4567	ISe1655	-2.6087	73.6842	17.0732	5.68584	40.9435	14.5946	308.036	-53.4463
44	ISe1687	131.333	8.83333	9	33.0967	19.6067	68.1667	74	15.795	ISe1687	133	8.33333	10	39.2083	17.75	74.6667	60.3333	14.7883	ISe1687	-1.25313	6	-10	-15.5877	10.4601	-8.70536	22.6519	6.80717
45	ISe1736	141.167	4.83333	8.83333	30.0467	14.78	56.5	44.8333	15.6467	ISe1736	142.167	8.83333	9	31.0917	19.2333	67.5	29.8333	15.575	ISe1736	-0.7034	-45.283	-1.85185	-3.36103	-23.1542	-16.2963	50.2793	0.460139
46	ISe1745	146.333	3.83333	7.83333	30.2067	22.4333	78.5	49.3333	22.2883	ISe1745	128.667	7.16667	8.33333	31.1383	18.0833	80.6667	31	16.6867	ISe1745	13.7306	-46.5116	-6	-2.99202	24.0553	-2.68595	59.1398	33.5697
47	ISe1820	128.667	7.83333	8.5	24.66	16.67	60.3333	40.5	12.5333	ISe1820	132.667	11.6667	9.33333	27.535	15.6367	72.8333	36.5	5.18	ISe1820	-3.01508	-32.8571	-8.92857	-10.4413	6.6084	-17.1625	10.9589	141.956
48	ISe1851	151.5	7	9.5	33.8883	21.4633	69.6667	43.8333	22.3883	ISe1851	135.333	6.66667	8.5	29.1167	20.23	71.8333	34.5	19.7567	ISe1851	11.9458	5	11.7647	16.3881	6.09656	-3.01624	27.0531	13.3204
49	ISe1888	138	7.83333	7.83333	29.465	21.6683	76	42.3067	20.8483	ISe1888	126.333	9	8.16667	32.45	16.0183	60.3333	32.1667	10.1633	ISe1888	9.23483	-12.963	-4.08163	-9.19877	35.2721	25.9669	31.5233	105.133
50	ISe1892	124	4.66667	8.16667	33.19	16.01	58.6667	29.5	9.425	ISe1892	111.167	8.16667	7.83333	32.745	14.8317	61	23.3333	15.71	ISe1892	11.5442	-42.8571	4.25532	1.35899	7.94471	-3.82514	26.4286	-40.0064
51	CO5	136.015	10.2833	8.715	35.86	17.7167	69.0683	33.5	12.7117	CO5	132.552	8.8	9.3	34.325	17.3767	75.6167	19.3333	13.655	CO5	2.61282	16.8561	-6.29032	4.47196	1.95665	-8.65991	73.2759	-6.90834
52	CO6	125.667	5.83333	8.16667	31.0717	19.1583	60	64	19.0183	CO6	114.5	12.1667	7.66667	26.4117	14.315	49	34.6667	12.395	CO6	9.75255	-52.0548	6.52174	17.6437	33.834	22.449	84.6154	53.4355
53	CO7	132.698	13.0683	7.65	31.8417	20.75	82.5983	40.1667	14.1933	CO7	132.863	10.9683	10	35.4517	20.9583	84.9983	30.3333	14.125	CO7	-0.124188	19.146	-23.5	-10.1829	-0.994036	-2.82358	32.4176	0.483776
54	Maxima1	87.1667	4	5	16.4817	9.04667	34.3333	25.885	0.833333	Maxima1	72.8333	4.33333	6.33333	17.2983	8.83167	28.3333	20.0433	1.15	Maxima1	19.6796	-7.69231	-21.0526	-4.72107	2.43442	21.1765	29.1452	-27.5362
		127.689	7.96948	7.95429	30.1566	16.7224	66.7778	41.4604	13.8859		114.826	6.57287	8.82963	29.5814	14.9213	65.5114	32.1683	12.5691
Heritability		0.95	0.91	0.87	0.95	0.97	0.97	0.95	1	0.98	0.92	0.93	0.95	0.96	0.97	0.98	1
	ISe2	-0.0224691	5.69719	-0.620957	0.0484259	3.03593	-3.94444	-10.6271	3.9241		-43.1589	-0.906204	-2.9963	-10.0131	0.330401	-12.3447	18.6651	-3.81914
	ISe96	25.9775	2.69719	0.212377	2.51509	-1.78074	0.722222	-13.2937	0.182438		12.5077	-2.23954	0.0037037	4.28361	5.8204	9.65528	-5.66827	8.20253
	ISe132	15.1442	2.69719	0.212377	5.70509	6.53093	15.2222	-11.9604	14.5924		14.6744	-2.9062	0.503704	8.67028	4.86373	5.82194	6.33173	5.53753
	ISe254	5.6442	0.0305247	-0.120957	-4.28491	-0.177407	-5.44444	-15.2937	1.0141		3.17441	1.92713	0.17037	-0.114722	-1.18627	3.32194	0.831728	1.99586
	ISe375	1.97753	-1.80281	0.54571	-2.70657	-6.67074	15.3889	7.5396	8.0941		-8.49225	-2.73954	0.503704	-0.748056	-4.12127	30.8219	47.6651	13.3392
	ISe376	-7.18914	-3.30281	-0.45429	-2.06324	-6.49074	12.0556	71.7063	8.54077		1.50775	-3.4062	1.33704	-3.48806	-3.36127	18.9886	39.1651	16.4992
	ISe388	-6.18914	0.863858	-0.120957	-0.181574	2.70759	7.88889	9.37293	1.20744		-4.15892	-0.406204	1.67037	-3.96639	2.3704	10.3219	-4.83494	-2.5308
	ISe480	4.97753	1.69719	0.379043	-1.45491	0.0692593	1.05556	25.5396	2.13244		9.34108	1.42713	2.17037	6.29528	1.11207	-0.844722	7.4984	2.81753
	ISe507	8.6442	3.53052	0.212377	-1.40824	-1.73241	0.222222	-4.12707	-2.16756		9.84108	1.0938	1.83704	1.98861	1.95207	5.65528	-8.5016	0.827531
	ISe663	2.6442	3.53052	-0.287623	1.33343	0.962593	2.38889	-12.4604	-2.66423		16.3411	6.76046	1.83704	2.98194	5.5254	13.4886	-3.83494	5.3592
	ISe710	-4.02247	3.03052	0.379043	-2.56824	1.31426	10.0556	-6.9604	0.989105		0.00774691	3.5938	1.17037	-4.34639	2.00707	8.82194	-5.5016	3.1092
	ISe719	-2.68914	-0.636142	-1.45429	2.71176	-10.1224	-31.9444	-18.1271	-11.0409		-37.9923	1.26046	-0.496296	-12.8147	-6.7246	-22.1781	-15.5016	-9.95914
	ISe745	2.97753	0.0305247	0.54571	5.17843	-0.757407	-8.94444	-17.4604	2.91244		1.84108	-2.4062	-0.82963	8.75528	-0.947932	-6.17806	9.40173	5.95253
	ISe748	-17.1891	-4.30281	-1.12096	5.41009	2.58426	-10.4444	13.2063	0.377438		19.1744	-6.07287	4.17037	4.98694	-3.07127	28.6553	2.00173	-5.75747
	ISe751	-22.0225	-1.63614	0.212377	1.45176	-4.58574	-3.44444	5.28627	-1.5709		14.1744	-4.73954	1.33704	21.4219	1.76707	2.65528	8.1434	-1.14914
	ISe783	16.4775	-2.13614	0.54571	1.51509	0.595926	1.22222	-6.42207	-5.70756		16.5077	-2.4062	1.33704	1.21861	-0.707932	-25.5114	-2.0016	3.52086
	ISe869	16.6442	2.03052	0.879043	2.90676	2.22926	11.8889	-17.1271	-2.84756		26.0077	2.0938	0.337037	-0.368056	3.53373	8.15528	9.33173	0.0941975
	ISe907	3.31086	2.69719	0.379043	9.70843	2.04593	13.7222	-1.33373	2.02744		19.3411	-1.9062	0.67037	-0.543056	2.83207	-1.84472	-2.64827	2.25253
	ISe909	-3.52247	2.86386	3.37904	-3.06324	3.12926	3.88889	-1.62707	5.8641		-4.15892	0.593796	0.67037	-4.31472	0.408735	-7.34472	1.66506	1.87586
	ISe963	12.8109	0.863858	1.04571	2.66343	3.75093	-6.11111	-11.2937	0.879105		15.0077	-0.406204	0.837037	-2.27139	1.86207	-0.511389	-9.5016	1.2092
	ISe995	-2.3558	3.53052	0.54571	-0.454907	-0.00740741	0.222222	-4.4604	5.0341		14.1744	-0.0728704	0.337037	1.09861	0.828735	0.321944	-3.66827	2.87586
	ISe1037	-13.0225	3.36386	-0.787623	-5.04824	-3.41574	-12.9444	-19.2021	-10.6026		-46.4923	-1.73954	-1.4963	-10.3564	-6.01793	-20.1781	-21.3349	-8.2908
	ISe1151	2.6442	0.0305247	0.879043	3.36176	1.33259	-0.111111	-9.4604	-7.80923		-18.3256	-0.739537	-0.162963	-1.01972	2.20873	1.98861	-20.5016	-1.23247
	ISe1161	-20.0225	1.19719	-1.28762	-8.81991	-3.07241	-13.4444	-11.9604	-7.9059		14.6744	-0.239537	0.837037	3.75528	2.63873	1.82194	-4.0016	-4.12747
	ISe1181	-1.52247	-0.969475	0.379043	1.30009	4.51259	1.22222	-19.9604	-5.61756		-13.3256	-4.57287	-0.82963	-2.75972	-0.101265	-17.6781	68.4984	16.0259
	ISe1209	0.477531	3.69719	0.879043	2.90843	2.42093	-2.61111	-4.62707	-0.447562		-23.1589	-2.07287	-0.32963	-4.71806	-7.55627	-25.1781	-10.3349	-6.88247
	ISe1234	-34.0225	-3.30281	-1.78762	-7.29824	-7.69407	-25.2778	-19.1271	14.3758		-42.1589	-1.4062	-2.4963	-10.9514	-6.03627	-17.1781	-20.8349	-8.72747
	ISe1254	2.97753	-0.302809	-0.120957	3.27176	4.24093	19.0556	-1.9604	1.1191		-0.492253	4.26046	-0.82963	-2.01472	2.45373	-4.34472	-6.33494	0.567531
	ISe1269	17.9775	0.0305247	0.379043	3.92009	2.31093	-3.77778	16.3729	-0.889228		-42.8256	0.593796	-0.32963	-0.494722	0.130401	-7.17806	-16.0016	-4.70914
	ISe1299	-44.5225	-0.469475	-1.12096	-7.61491	-6.69074	-18.9444	-28.6271	-10.9192		-46.8256	1.5938	-2.16296	-8.59639	-8.69627	-9.51139	-7.66827	-10.1875
	ISe1302	-23.5225	1.86386	-1.78762	-10.7032	-2.82241	-2.61111	-21.6271	-7.37423		-34.8256	-1.4062	-2.32963	-11.4314	-4.91127	-25.0114	-17.5016	-9.53247
	ISe1305	-9.3558	-3.30281	-2.45429	-7.28491	-0.150741	-3.77778	-9.62707	-4.39923		-1.82559	2.5938	-0.82963	-2.57139	-3.8196	-14.5114	-16.5016	-5.72414
	ISe1320	8.31086	1.69719	-0.95429	1.37509	1.76259	5.05556	-14.6271	-0.895895		35.1744	1.92713	1.0037	3.43694	2.98873	6.48861	-7.5016	-1.1208
	ISe1335	-43.3558	-2.96948	-2.78762	-17.6332	-10.3107	-37.1111	-9.4604	-10.9492		-47.9923	-1.57287	-3.66296	-18.0697	-8.96127	-31.6781	0.331728	-10.2875
	ISe1338	1.97753	1.36386	0.212377	2.17343	-0.822407	-2.11111	-6.62707	-2.2109		26.0077	4.5938	1.33704	4.10194	0.727068	1.15528	-10.5016	0.790864
	ISe1354	6.81086	0.530525	-0.620957	-7.02157	0.142593	-7.44444	-2.79373	3.2441		0.00774691	0.760463	-1.16296	-1.18306	-1.29627	-4.51139	5.4984	-1.78414
	ISe1387	45.4775	-1.30281	3.71238	18.1001	10.9076	85.8889	48.5396	16.6291		31.5077	-2.07287	1.67037	18.1303	9.00707	76.8219	17.7017	12.5842
	ISe1468	-2.18914	-0.969475	-1.62096	1.22509	0.450926	5.55556	21.3729	-1.63423		4.34108	-1.9062	0.503704	-2.29806	-0.257932	3.82194	14.6651	-3.40247
	ISe1474	14.3109	-3.30281	-0.287623	3.23509	-2.53241	1.72222	-9.79373	-3.88256		5.67441	-3.23954	-0.162963	8.68361	-2.75293	-10.6781	-11.6683	-5.63247
	ISe1541	22.4775	-4.13614	2.21238	21.4434	1.35593	-3.11111	58.3729	3.79077		9.67441	-1.07287	2.33704	15.0136	5.7704	43.6553	-23.3999	-9.0758
	ISe1563	-22.8558	-2.30281	-0.787623	-6.74324	-1.90407	-4.61111	5.37293	-3.09256		-30.6589	-1.9062	-2.32963	-10.2031	-6.60793	-24.5114	-10.1683	-8.86914
	ISe1610	-2.02247	-0.302809	0.712377	-1.40157	-1.42074	10.5556	-7.12707	-0.875895		7.84108	-0.906204	-0.496296	8.09361	0.340401	4.15528	23.8317	8.55253
	ISe1655	2.97753	-2.46948	0.0457099	-3.79324	-0.589074	3.88889	34.7063	-4.36256		19.3411	-3.4062	-1.9963	-4.63639	-3.4746	-3.84472	-13.5016	7.88753
	ISe1687	3.6442	0.863858	1.04571	2.94009	2.88426	1.38889	32.5396	1.9091		18.1744	1.76046	1.17037	9.62694	2.82873	9.15528	28.1651	2.2192
	ISe1736	13.4775	-3.13614	0.879043	-0.109907	-1.94241	-10.2778	3.37293	1.76077		27.3411	2.26046	0.17037	1.51028	4.31207	1.98861	-2.33494	3.00586
	ISe1745	18.6442	-4.13614	-0.120957	0.0500926	5.71093	11.7222	7.87293	8.40244		13.8411	0.593796	-0.496296	1.55694	3.16207	15.1553	-1.16827	4.11753
	ISe1820	0.977531	-0.136142	0.54571	-5.49657	-0.0524074	-6.44444	-0.960401	-1.35256		17.8411	5.0938	0.503704	-2.04639	0.715401	7.32194	4.33173	-7.38914
	ISe1851	23.8109	-0.969475	1.54571	3.73176	4.74093	2.88889	2.37293	8.50244		20.5077	0.0937963	-0.32963	-0.464722	5.30873	6.32194	2.33173	7.18753
	ISe1888	10.3109	-0.136142	-0.120957	-0.691574	4.94593	9.22222	0.846265	6.96244		11.5077	2.42713	-0.662963	2.86861	1.09707	-5.17806	-0.00160494	-2.4058
	ISe1892	-3.68914	-3.30281	0.212377	3.03343	-0.712407	-8.11111	-11.9604	-4.4609		-3.65892	1.5938	-0.996296	3.16361	-0.0895988	-4.51139	-8.83494	3.14086
	CO5	8.32586	2.31386	0.76071	5.70343	0.994259	2.29056	-7.9604	-1.17423		17.7261	2.22713	0.47037	4.74361	2.4554	10.1053	-12.8349	1.08586
	CO6	-2.02247	-2.13614	0.212377	0.915093	2.43593	-6.77778	22.5396	5.13244		-0.325586	5.5938	-1.16296	-3.16972	-0.606265	-16.5114	2.4984	-0.174136
	CO7	5.0092	5.09886	-0.30429	1.68509	4.02759	15.8206	-1.29373	0.307438		18.0377	4.39546	1.17037	5.87028	6.03707	19.4869	-1.83494	1.55586
	Maxima1	-40.5225	-3.96948	-2.95429	-13.6749	-7.67574	-32.4444	-15.5754	-13.0526		-41.9923	-2.23954	-2.4963	-12.2831	-6.0896	-37.1781	-12.1249	-11.4191
